# Relentless Selection: The importance of within-generation selection in heterogeneous habitats

**DOI:** 10.1101/2023.12.26.573350

**Authors:** Moritz A. Ehrlich, Amanda N. DeLiberto, Melissa K. Drown, Marjorie F. Oleksiak, Douglas L. Crawford

## Abstract

Natural selection relentlessly reshapes the genetic and phenotypic composition of populations, yet often adaptations cannot emerge due to excessive migration and gene flow. Nevertheless, in heterogeneous habitats strong selection could temporarily establish significant trait divergence among environmental patches. Here, we show that in *Fundulus heteroclitus,* a single generation of selection drives significant phenotypic divergence (5-15%) in organismal metabolic rate, cardiac metabolic rate and hypoxia tolerance. This divergence occurs among individuals of the same panmictic population residing in environmentally distinct microhabitats. Phenotypic divergence remains observable following long-term common-gardening and is supported by previous work documenting fine-scale, genetic divergence among microhabitat residents. We show that the magnitude of within-generation trait divergence is on the order of what is commonly observed among more isolated populations that have diverged over multiple generations. Although panmictic reproduction among microhabitat residents erodes trait divergence every generation, strong selection could potentially reestablish it in the next. In heterogeneous habitats, transient, fine-scale divergence could have a considerable impact on eco-evolutionary dynamics. Ignoring its contribution to overall trait variance could limit our ability to define meaningful, evolved divergence.

**Summary:** Natural selection can lead to changes in organisms’ traits over time. Typically, these changes occur slowly over multiple generations and over large spatial scales. By studying a wild population of Atlantic killifish, we show that a single generation of natural selection can generate substantial trait variation over short distances. We observe significant differences in several physiological traits among individuals inhabiting distinct ‘microhabitats’ in a patchy salt marsh environment. These differences are unlikely due to physiological acclimation and are best explained by strong, natural selection removing those individuals not suited to a particular microhabitat. Previous studies support natural selection as the most likely explanation, having shown subtle genetic differences among microhabitat residents. Remarkably, the magnitude of trait divergence is on the order of what is typically observed among populations that have diverged over multiple generations and larger spatial scales. Our results highlight the significant contribution of natural selection to trait variation in patchy environments, even over exceptionally short time and small spatial scales.
