## Supplementary material for "Relentless Selection: The importance of within-generation selection in heterogeneous habitats": Source Data Figure 5

### Sheet: effect_size_meta_data
authors	year	study	journal	organism	terrestrialaquatic	numspecies	commonname	kingdom	phylum	class	order	family	genus	species	generations_common_gardened	traitmeasure	popA_mean	popA_se	popA_sd	popA_n	popB_mean	popB_se	popB_sd	popB_n	hedges_g	treatpops	data source
Berven et al.	1979	berven1979	Evolution	frogs	ter	1	greenfrog	animalia	chordata	amphibia	anura	ranidae	Rana	clamitans	1	volume	1.98	0.05		23	2.33	0.11		24		1	table 3
Berven et al.	1979	berven1979	Evolution	frogs	ter	1	greenfrog	animalia	chordata	amphibia	anura	ranidae	Rana	clamitans	1	timemat	136.6	10.1		24	106.1	4.4		26		1	table 3
De Meester et al.	1999	boersma1999	Limnological Oceonography	zooplankton	aq	1	zooplankton	animalia	arthropoda	branchiopoda	diplostraca	daphniidae	Daphnia	magna	NA	length	3.292	0.0344		2	3.21	0.0355		2		2	figure 1
De Meester et al.	1999	boersma1999	Limnological Oceonography	zooplankton	aq	1	zooplankton	animalia	arthropoda	branchiopoda	diplostraca	daphniidae	Daphnia	magna	NA	offspring	9.522	0.427		2	10.367	0.349		2		2	figure 2
Chapuis et al.	2017	chapius2017	American Naturalist	snails	ter	1	snails	animalia	mollusca	gastropoda	hygrophila	physidae	Aplexa	marmorata	1	length	6.89	0.265		5	6.51	0.0811		9		9	table 2
Chapuis et al.	2017	chapius2017	American Naturalist	snails	ter	1	snails	animalia	mollusca	gastropoda	hygrophila	physidae	Aplexa	marmorata	1	agemat	27.22	0.663		9	29.19	0.812		5		5	table 3
Chapuis et al.	2017	chapius2017	American Naturalist	snails	ter	1	snails	animalia	mollusca	gastropoda	hygrophila	physidae	Aplexa	marmorata	1	offspring	117.6	3.934		5	148.53	6.576		9		9	table 4
Fisk et al.	2007	fisk2007	BMC Evolutionary Biology	zooplankton	aq	1	zooplankton	animalia	arthropoda	branchiopoda	diplostraca	daphniidae	Daphnia	melanica	2	length	1.625	0.0248		13	1.666	0.205		14		1	rawdata
Fisk et al.	2007	fisk2007	BMC Evolutionary Biology	zooplankton	aq	1	zooplankton	animalia	arthropoda	branchiopoda	diplostraca	daphniidae	Daphnia	melanica	2	agemat	4.98	0.0721		14	5.268	0.983		13		1	rawdata
Fisk et al.	2007	fisk2007	BMC Evolutionary Biology	zooplankton	aq	1	zooplankton	animalia	arthropoda	branchiopoda	diplostraca	daphniidae	Daphnia	melanica	2	offspring	10.74	0.284		13	11.18	0.338		14		1	rawdata
Fryxell et al.	2020	fryxell2020	Proc B	fish	aq	1	mosquitofish	animalia	chordata	actinopterygii	cyprinodontiformes	poeciliidae	Gambusia	affinis	1	offspring	32.56	3.0539		24	47.25	4.089		25		1	rawdata
Hendry et al.	1998	hendry1998	Canadian Journal of Fisheries and Aquatic Sciences	fish	aq	1	salmon	animalia	chordata	actinopterygii	salmoniformes	salmonidae	Oncorhynchus	nerka	1	length	13.13	0.713		6	14.66	0.667		6		1	figure 5b
Leibold and Tessier	1991	leibold1991	Oecologia	zooplankton	aq	2	zooplankton	animalia	arthropoda	branchiopoda	diplostraca	daphniidae	Daphnia	pulicaria	2	length	1.7	0.0311		15	1.85	0.0126		15		1	figure 5
Leibold and Tessier	1991	leibold1991	Oecologia	zooplankton	aq	2	zooplankton	animalia	arthropoda	branchiopoda	diplostraca	daphniidae	Daphnia	galeata mendotae	2	length	1.7	0.0188		18	1.33	0.0127		24		1	figure 5
Muir et al.	2014	muir2014	Molecular Ecology	frogs	ter	1	common frog	animalia	chordata	amphibia	anura	ranidae	Rana	temporaria	1	weight	0.7	0.055		5	0.58	0.0837		5		5	rawdata (table 2)
Muir et al.	2014	muir2014	Molecular Ecology	frogs	ter	1	common frog	animalia	chordata	amphibia	anura	ranidae	Rana	temporaria	1	timemat	76	11.25		5	41.8	2.17		5		5	rawdata (table 2)
Nunes et al.	2014	nunes2014	Ecology	frogs	ter	1	waterfrog	animalia	chordata	amphibia	anura	ranidae	Pelophylax	perezi	1	length	0.642	0.00017		2	0.664	0.00212		2		2	rawdata
Nunes et al.	2014	nunes2014	Ecology	frogs	ter	1	waterfrog	animalia	chordata	amphibia	anura	ranidae	Pelophylax	perezi	1	stagetime	36	0		2	33.5	0.5		2		2	rawdata
Parejko and Dodson	1991	parejko1991	Evolution	zooplankton	aq	1	zooplankton	animalia	arthropoda	branchiopoda	diplostraca	daphniidae	Daphnia	pulex	2	length	1.938	0.0954		3	1.998	0.0433		3		3	table 4
Reznick	1982	reznick1982	Evolution	fish	aq	1	guppies	animalia	chordata	actinopterygii	cyprinodontiformes	poeciliidae	Poecilia	reticulata	2	weight	270	46.1		2	218	6.9		2		2	appendix table
Reznick	1982	reznick1982	Evolution	fish	aq	1	guppies	animalia	chordata	actinopterygii	cyprinodontiformes	poeciliidae	Poecilia	reticulata	2	agemat	71.45	1.25		2	81.85	3.75		2		2	appendix table
Reznick	1982	reznick1982	Evolution	fish	aq	1	guppies	animalia	chordata	actinopterygii	cyprinodontiformes	poeciliidae	Poecilia	reticulata	2	offspring	3.2	1		2	5.2	0.8		2		2	appendix table
Schwartz et al.	2020	schwartz2020	Biological Journal of the Linnean Society	geckos	ter	1	kotschysgecko	animalia	chordata	reptilia	squamata	gekkonidae	Mediodactylus	kotschyi	1	volume	362.65	9.26		22	350.79	11.41		9		9	rawdata (table 1 combined with table s2)
Schwartz et al.	2020	schwartz2020	Biological Journal of the Linnean Society	geckos	ter	1	kotschysgecko	animalia	chordata	reptilia	squamata	gekkonidae	Mediodactylus	kotschyi	1	offspring	1.36	0.037		22	1.5	0.047		9		9	rawdata (table 1 combined with table s2)
Stoks et al.	2016	stoks2016	Ecology Letters	zooplankton	aq	1	zooplankton	animalia	arthropoda	branchiopoda	diplostraca	daphniidae	Daphnia	magna	5	length	2.907	0.019		12	2.953	0.025		12		1	figure 3
Stoks et al.	2016	stoks2016	Ecology Letters	zooplankton	aq	1	zooplankton	animalia	arthropoda	branchiopoda	diplostraca	daphniidae	Daphnia	magna	5	agemat	10.414	0.148		12	10.519	0.199		12		1	figure 3
Stoks et al.	2016	stoks2016	Ecology Letters	zooplankton	aq	1	zooplankton	animalia	arthropoda	branchiopoda	diplostraca	daphniidae	Daphnia	magna	5	offspring	52.56	0.94		12	49.62	1.466		12		1	figure 3
Stuart et al.	2014	stuart2014	Science	lizards	ter	1	anolis	animalia	chordata	reptilia	squamata	dactyloidae	Anolis	carolinensis	1	weight	0.202	0.0153		4	0.213	0.00399		4		4	raw data
Urban	2008	urban2008	Oikos	salamanders	ter	1	spottedsalamander	animalia	chordata	sarcopterygii	urodela	amphibia	Ambystoma	maculatum	1	weight	0.144	0.0062		9	0.171	0.0081		9		9	figure 7a
Walsh and Reznick	2008	walsh2008	PNAS	fish	aq	1	killfish	animalia	chordata	actinopterygii	cyprinodontiformes	rivulidae	Rivulus	hartii	2	weight	0.611	0.011		2	0.556	0.006		2		2	figure 1
Walsh and Reznick	2008	walsh2008	PNAS	fish	aq	1	killfish	animalia	chordata	actinopterygii	cyprinodontiformes	rivulidae	Rivulus	hartii	2	agemat	93.585	0.135		2	107.765	1.435		2		2	figure 2
Walsh and Reznick	2008	walsh2008	PNAS	fish	aq	1	killfish	animalia	chordata	actinopterygii	cyprinodontiformes	rivulidae	Rivulus	hartii	2	offspring	1.225	0.065		2	1.515	0.025		2		2	figure 2
Wathne	2020	wathne2020	Evolutionary Ecology	zooplankton	aq	1	zooplankton	animalia	arthropoda	branchiopoda	diplostraca	daphniidae	Daphnia	pulex	1	agemat	4.98	0.0721		14	5.268	0.983		13		1	figure 1b
Ehrlich et al.	inprep			fish	aq	1	fundulus	animalia	chordata	actinopterygii	cyprinodontiformes	fundulidae	Fundulus	heteroclitus	0	WAM	6.62	0.284		83	6.29	0.281		98
Ehrlich et al.	inprep			fish	aq	1	fundulus	animalia	chordata	actinopterygii	cyprinodontiformes	fundulidae	Fundulus	heteroclitus	0	CaM_GLU	43	1.19		64	39.2	1.13		77
Ehrlich et al.	inprep			fish	aq	1	fundulus	animalia	chordata	actinopterygii	cyprinodontiformes	fundulidae	Fundulus	heteroclitus	0	ASR	0.48	0.031		48	0.406	0.034		62
Healy et al.	2018			fish	aq	1	fundulus	animalia	chordata	actinopterygii	cyprinodontiformes	fundulidae	Fundulus	heteroclitus	0	CTmax	33.7	0.09		49	32.9	0.08		73
Healy et al.	2018			fish	aq	1	fundulus	animalia	chordata	actinopterygii	cyprinodontiformes	fundulidae	Fundulus	heteroclitus	0	CTmax	33.7	0.09		49	33.1	0.04		317
Healy et al.	2018			fish	aq	1	fundulus	animalia	chordata	actinopterygii	cyprinodontiformes	fundulidae	Fundulus	heteroclitus	0	CTmax	33.7	0.09		49	32.7	0.1		50
Healy et al.	2018			fish	aq	1	fundulus	animalia	chordata	actinopterygii	cyprinodontiformes	fundulidae	Fundulus	heteroclitus	0	CTmax	33.7	0.09		49	32.5	0.1		69
Healy et al.	2018			fish	aq	1	fundulus	animalia	chordata	actinopterygii	cyprinodontiformes	fundulidae	Fundulus	heteroclitus	0	CTmax	32.9	0.08		73	32.5	0.1		69
Healy et al.	2018			fish	aq	1	fundulus	animalia	chordata	actinopterygii	cyprinodontiformes	fundulidae	Fundulus	heteroclitus	0	CTmax	33.1	0.04		317	32.7	0.1		50
Healy et al.	2018			fish	aq	1	fundulus	animalia	chordata	actinopterygii	cyprinodontiformes	fundulidae	Fundulus	heteroclitus	0	CTmax	33.1	0.04		317	32.5	0.1		69
Healy et al.	2018			fish	aq	1	fundulus	animalia	chordata	actinopterygii	cyprinodontiformes	fundulidae	Fundulus	heteroclitus	0	LOEhyp	56.8	3.64		49	27.6	0.97		318
Healy et al.	2018			fish	aq	1	fundulus	animalia	chordata	actinopterygii	cyprinodontiformes	fundulidae	Fundulus	heteroclitus	0	LOEhyp	56.8	3.64		49	16.3	1.83		50
Healy et al.	2018			fish	aq	1	fundulus	animalia	chordata	actinopterygii	cyprinodontiformes	fundulidae	Fundulus	heteroclitus	0	LOEhyp	56.8	3.64		49	25.5	1.91		69
Healy et al.	2018			fish	aq	1	fundulus	animalia	chordata	actinopterygii	cyprinodontiformes	fundulidae	Fundulus	heteroclitus	0	LOEhyp	52.1	2.48		73	27.6	0.97		318
Healy et al.	2018			fish	aq	1	fundulus	animalia	chordata	actinopterygii	cyprinodontiformes	fundulidae	Fundulus	heteroclitus	0	LOEhyp	52.1	2.48		73	16.3	1.83		50
Healy et al.	2018			fish	aq	1	fundulus	animalia	chordata	actinopterygii	cyprinodontiformes	fundulidae	Fundulus	heteroclitus	0	LOEhyp	52.1	2.48		73	25.5	1.91		69
Healy et al.	2018			fish	aq	1	fundulus	animalia	chordata	actinopterygii	cyprinodontiformes	fundulidae	Fundulus	heteroclitus	0	LOEhyp	27.6	0.97		318	16.3	1.83		50
Crawford et al.	2019			fish	aq	1	fundulus	animalia	chordata	actinopterygii	cyprinodontiformes	fundulidae	Fundulus	heteroclitus	1	LiverTAG	47.89		35.7	36	94.21		31	36
Crawford et al.	2019			fish	aq	1	fundulus	animalia	chordata	actinopterygii	cyprinodontiformes	fundulidae	Fundulus	heteroclitus	1	HIS	2.37		1.02	36	3.4		1.21	36
Crawford et al.	2019			fish	aq	1	fundulus	animalia	chordata	actinopterygii	cyprinodontiformes	fundulidae	Fundulus	heteroclitus	1	ASI	0.47		0.38	36	4.12		1.42	36
Crawford et al.	2019			fish	aq	1	fundulus	animalia	chordata	actinopterygii	cyprinodontiformes	fundulidae	Fundulus	heteroclitus	1	GSI	7.82		6.23	36	3.71		3.16	36
Oleksiak et al.	2005			fish	aq	1	fundulus	animalia	chordata	actinopterygii	cyprinodontiformes	fundulidae	Fundulus	heteroclitus	0	CaM_GLU	-0.0828		0.0938	8	0.073		0.0616	8
Oleksiak et al.	2005			fish	aq	1	fundulus	animalia	chordata	actinopterygii	cyprinodontiformes	fundulidae	Fundulus	heteroclitus	0	CaM_FA	-0.0841		0.1803	8	0.0908		0.2771	8
Brennan et al.	2016			fish	aq	1	fundulus	animalia	chordata	actinopterygii	cyprinodontiformes	fundulidae	Fundulus	heteroclitus	0	SwimPerf	65	4		12	89	6		12
Whitehead et al.	2013			fish	aq	1	fundulus	animalia	chordata	actinopterygii	cyprinodontiformes	fundulidae	Fundulus	heteroclitus	0	blood_Cl_conc	160.6	1.9		6	122.3	5.3		6
Whitehead et al.	2013			fish	aq	1	fundulus	animalia	chordata	actinopterygii	cyprinodontiformes	fundulidae	Fundulus	heteroclitus	0	blood_Cl_conc	157.8	1.8		6	122.3	5.3		6
Chapuis et al.	2017			snails	ter		snails	animalia	mollusca	gastropoda	hygrophila	physidae	Aplexa	marmorata		lifespan	57.26	2.692		5	48.97	4.196		9			table 2
Latta et al.	2007	latta2007	BMC Evolutionary Biology	zooplankton	aq	1	zooplankton	animalia	arthropoda	branchiopoda	diplostraca	daphniidae	Daphnia	melanica	20	length	2.01	0.04		7	1.77	0.03		10			table 2
Latta et al.	2007	latta2007	BMC Evolutionary Biology	zooplankton	aq	1	zooplankton	animalia	arthropoda	branchiopoda	diplostraca	daphniidae	Daphnia	melanica	20	length	2.01	0.04		7	1.34	0.03		8			table 2
Latta et al.	2007	latta2007	BMC Evolutionary Biology	zooplankton	aq	1	zooplankton	animalia	arthropoda	branchiopoda	diplostraca	daphniidae	Daphnia	melanica	20	length	1.98	0.01		9	1.77	0.03		10			table 2
Latta et al.	2007	latta2007	BMC Evolutionary Biology	zooplankton	aq	1	zooplankton	animalia	arthropoda	branchiopoda	diplostraca	daphniidae	Daphnia	melanica	20	length	1.98	0.01		9	1.34	0.03		8			table 2
Latta et al.	2007	latta2007	BMC Evolutionary Biology	zooplankton	aq	1	zooplankton	animalia	arthropoda	branchiopoda	diplostraca	daphniidae	Daphnia	melanica	20	length	1.77	0.03		10	1.34	0.03		8			table 2
Walsh and Reznick	2010	walsh2010	Evolution	fish	aq	1	killfish	animalia	chordata	actinopterygii	cyprinodontiformes	rivulidae	Rivulus	hartii	2	male size mat	0.19	0.01		4	0.18	0.01		4		2	table 2
Walsh and Reznick	2010	walsh2010	Evolution	fish	aq	1	killfish	animalia	chordata	actinopterygii	cyprinodontiformes	rivulidae	Rivulus	hartii	2	eggsperday	1.02	0.11		4	0.86	0.14		4		2	table 2
Walsh and Reznick	2010	walsh2010	Evolution	fish	aq	1	killfish	animalia	chordata	actinopterygii	cyprinodontiformes	rivulidae	Rivulus	hartii	2	eggdevrate	14.7	1		4	17.2	1.16		4		2	table 2
Walsh and Reznick	2010	walsh2010	Evolution	fish	aq	1	killfish	animalia	chordata	actinopterygii	cyprinodontiformes	rivulidae	Rivulus	hartii	2	sizehatch	2.44	0.09		4	2.64	0.1		4		2	table 2
Walsh and Reznick	2010	walsh2010	Evolution	fish	aq	1	killfish	animalia	chordata	actinopterygii	cyprinodontiformes	rivulidae	Rivulus	hartii	2	RA	0.71	0.07		4	0.55	0.08		4		2	table 2
Dattolo et al.	2017		Ecology and Evolution	seagrass	aq	1	neptune grass	plantae	angiospermae	monocots	alismatales	posidoniaceae	Posidonia	oceanica		leafgrowth	0.84	0.01		3	1.18	0.09		3			table 2
Dattolo et al.	2017		Ecology and Evolution	seagrass	aq	1	neptune grass	plantae	angiospermae	monocots	alismatales	posidoniaceae	Posidonia	oceanica		leafgrowth	0.62	0.07		3	0.93	0.03		3			table 2
Blondel	1990		Journal of Evolutionary Biology	bird	ter	1	blue-tit	animalia	chordata	aves	passeriformes	paridae	Cyanistes	caeruleus		egglaying	0		2.9	4	17		4.3	3.5			table 1
Stanton and Galen	1997			plant	ter	1	buttercup	plantae	angiospermae	eudicots	ranunculales	ranunculaceae	Ranunculus	adoneus											0.207	18	LeimuFischer08
Schmitt and Gamble	1990			plant	ter	1	jewelweed	plantae	angiospermae	eudicots	ericales	balsaminaceae	Impatiens	capensis											0.289	8	LeimuFischer08
Donohue et al.	2000			plant	ter	1	jewelweed	plantae	angiospermae	eudicots	ericales	balsaminaceae	Impatiens	capensis											0.379	8	LeimuFischer08
Jordan	1992			plant	ter	1	poorjoe	plantae	angiospermae	eudicots	gentianales	rubiaceae	Hexasepalum	teres											1.174	10	LeimuFischer08
Smith et al.	2005			plant	ter	1	birds-foot trefoil	plantae	angiospermae	eudicots	fabales	fabaceae	Lotus	corniculatus											0.244	3	LeimuFischer08
Volis et al.	2002			plant	ter	1	wild barley	plantae	angiospermae	monocots	poales	poaceae	Hordeum	spontaneum											0.682	65	LeimuFischer08
Nagy and Rice	1997			plant	ter	1	blue-thimble	plantae	angiospermae	eudicots	ericales	polemoniaceae	Gilia	capitata											0.618	14	LeimuFischer08
Vergeer et al.	2004			plant	ter	1	devils-bit	plantae	angiospermae	eudicots	dipsacales	caprifoliaceae	Succisa	pratensis											0.64	10	LeimuFischer08
Verhoeven et al.	2004			plant	ter	1	wild barley	plantae	angiospermae	monocots	poales	poaceae	Hordeum	spontaneum											0.188	8	LeimuFischer08
Etterson	2004			plant	ter	1	partridge pea	plantae	angiospermae	eudicots	fabales	fabaceae	Chamaecrista	fasciculata											0.229	12	LeimuFischer08
Kindell et al.	1996			plant	ter	1	wiregrass	plantae	angiospermae	monocots	poales	poaceae	Aristida	stricta											0.285	4	LeimuFischer08
Hämmerli and Reusch	2002			plant	aq	1	eelgrass	plantae	angiospermae	monocots	alismatales	zosteraceae	Zostera	marina											0.755	4	LeimuFischer08
Knight and Miller	2004			plant	ter	1	pennywort	plantae	angiospermae	eudicots	apiales	araliaceae	Hydrocotyle	bonariensis											0.261	23	LeimuFischer08
Thompson et al.	1991			plant	ter	1	cordgrass	plantae	angiospermae	monocots	poales	poaceae	Sporobolus	anglicus											0.25	23	LeimuFischer08
Joshi et al.	2001			plant	ter	1	orchard grass	plantae	angiospermae	monocots	poales	poaceae	Dactylis	glomerata											0.28	201	LeimuFischer08
Joshi et al.	2001			plant	ter	1	ribwort plantain	plantae	angiospermae	eudicots	lamiales	plantaginaceae	Plantago	lanceolata											0.272	156	LeimuFischer08
Joshi et al.	2001			plant	ter	1	red clover	plantae	angiospermae	eudicots	fabales	fabaceae	Trifolium	pratense											0.237	159	LeimuFischer08
Lowry et al.	2008			plant	ter	1	monkeyflower	plantae	angiospermae	eudicots	lamiales	phrymaceae	Erythranthe	guttata		flowering time	33	0.57		7	23.25	0.4		5		12	table 2
Luttikhuizen et al.	2003		Journal of Evolutionary Biology	clam	aq	1	baltic clam	animalia	mollusca	bivalvia	cardiida	tellinidae	Limecola	balthica		shell shape	-0.32	0.05		425	0.3	0.05		496		2	figure 2b
Jokela and Mutikainen	1995		Oecologia	clam	aq	1	duck mussel	animalia	mollusca	bivalvia	unionida	unionidae	Anodonta	anatina		shell growth	4.9	1		7	1.9	0.4		7		3	figure6b
Jokela and Mutikainen	1995		Oecologia	clam	aq	1	duck mussel	animalia	mollusca	bivalvia	unionida	unionidae	Anodonta	anatina		shell growth	4.9	1		7	2.1	0.4		7		3	figure6b

### Sheet: README
The previous table contains raw data used to generate Figure 5. The majority of data was taken and adapted from two major meta-analyses, namely:
Grainger, T. N., & Levine, J. M. (2022). Rapid evolution of life-history traits in response to warming, predation and competition: A meta-analysis. Ecology Letters, 25(2), 541–554. https://doi.org/10.1111/ele.13934
Leimu, R., & Fischer, M. (2008). A meta-analysis of local adaptation in plants. PLoS ONE, 3(12), 1–8. https://doi.org/10.1371/journal.pone.0004010
